# The SMC5/6 complex prevents genotoxicity upon APOBEC3A-mediated replication stress

**DOI:** 10.1101/2023.11.28.568952

**Authors:** David R. O’Leary, Ava R. Hansen, Dylan F. Fingerman, Thi Tran, Brooke R. Harris, Katharina E. Hayer, Jiayi Fan, Emily Chen, Mithila Tennakoon, Rachel A. DeWeerd, Alice Meroni, Julia H. Szeto, Matthew D. Weitzman, Ophir Shalem, Jeffrey Bednarski, Alessandro Vindigni, Xiaolan Zhao, Abby M. Green

## Abstract

Mutational patterns caused by APOBEC3 cytidine deaminase activity are evident throughout human cancer genomes. In particular, the APOBEC3A family member is a potent genotoxin that causes substantial DNA damage in experimental systems and human tumors. However, the mechanisms that ensure genome stability in cells with active APOBEC3A are unknown. Through an unbiased genome-wide screen, we define the Structural Maintenance of Chromosomes 5/6 (SMC5/6) complex as essential for cell viability when APOBEC3A is active. We observe an absence of APOBEC3A mutagenesis in human tumors with SMC5/6 dysfunction, consistent with synthetic lethality. Cancer cells depleted of SMC5/6 incur substantial genome damage from APOBEC3A activity during DNA replication. Further, APOBEC3A activity results in replication tract lengthening which is dependent on PrimPol, consistent with re-initiation of DNA synthesis downstream of APOBEC3A-induced lesions. Loss of SMC5/6 abrogates elongated replication tracts and increases DNA breaks upon APOBEC3A activity. Our findings indicate that replication fork lengthening reflects a DNA damage response to APOBEC3A activity that promotes genome stability in an SMC5/6-dependent manner. Therefore, SMC5/6 presents a potential therapeutic vulnerability in tumors with active APOBEC3A.
