## Supplementary material for "The SMC5/6 complex prevents genotoxicity upon APOBEC3A-mediated replication stress": Table 2

### Sheet: Sheet1
Comparison Gene Set
ANXA8L1
BHLHE23
C22orf15
C2CD4B
CCDC85B
CDC42EP5
CEBPA
CEBPD
CENPX
COX6B2
DPM3
ECSCR
EIF3CL
FAM219B
FAM32A
GJD3
GRIFIN
GTF2H2
HES2
HGH1
HIST1H3A
KISS1R
LIPT2
MAGEB17
METRN
MRTO4
NME3
NPB
PHLDA2
PPP1R37
PRAMEF5
PTGER1
RBMY1E
SCT
SSU72P8
TMA7
TRDV1
TTC34
TUSC1
UCN
UTF1
